# Pervasive prophage recombination occurs during evolution of spore-forming *Bacilli*

**DOI:** 10.1101/2020.05.06.055103

**Authors:** Anna Dragoš, Priyadarshini B., Zahraa Hasan, Mikael Lenz-Strube, Paul J Kempen, Gergely Maróti, Charlotte Kaspar, Baundauna Bose, Briana M. Burton, Ilka B Bischofs, Ákos T. Kovács

**Author notes:** Corresponding authors: Bacterial Interactions and Evolution Group, Department of Biotechnology and Biomedicine, Technical University of Denmark, Søltofts Plads Building 221, 2800 Kongens Lyngby, Denmark.

## Abstract

Phages are the main source of within-species bacterial diversity and drivers of horizontal gene transfer, but we know little about the mechanisms that drive genetic diversity of these mobile genetic elements (MGEs). Recently, we showed that a sporulation selection regime promotes evolutionary changes within SPβ prophage of *Bacillus subtilis*, leading to direct antagonistic interactions within the population. Herein, we reveal that under a sporulation selection regime, SPβ recombines with low copy number phi3Ts phage DNA present within the *B. subtilis* population. Recombination results in a new prophage occupying a different integration site, as well as the spontaneous release of virulent phage hybrids. Analysis of *Bacillus* sp. strains suggests that SPβ and phi3T belong to a distinct cluster of unusually large phages inserted into sporulation-related genes that are equipped with a spore-related genetic arsenal. Comparison of *Bacillus* sp. genomes indicates that similar diversification of SPβ-like phages takes place in nature. Our work is a stepping stone toward empirical studies on phage evolution, and understanding the eco-evolutionary relationships between bacteria and their phages. By capturing the first steps of new phage evolution, we reveal striking relationship between survival strategy of bacteria and evolution of their phages.
