## Supplementary material for "Pervasive prophage recombination occurs during evolution of spore-forming *Bacilli*": Dataset S1

### Sheet: PacBio_data
		B310mA
	Reference	Length	Coverage
	unitig_0	4227098	223.24
		B410mB
	Reference	Length	Coverage	Relative coverage
	unitig_12	4316034	209.61	1
	unitig_11	41243	164.58	0.785172
	unitig_10	41995	150.28	0.913112
	unitig_15	66142	90.75	0.603873
	unitig_23	26103	85.46	0.941708
	unitig_22	37579	50.97	0.596419
	unitig_24	53314	35.11	0.688837
	unitig_5	27210	33.86	0.964398
	unitig_25	31822	33.16	0.979327
	unitig_13	26579	32.77	0.988239
	unitig_19	56453	26.39	0.80531
	unitig_18	31686	22.7	0.860174
	unitig_14	31455	18.05	0.795154
	unitig_3	46199	15.8	0.875346
	unitig_0	26237	13.92	0.881013
	unitig_1	24917	10.57	0.759339
	unitig_6	38750	8.76	0.828761
	unitig_20	10893	2.07	0.236301
		B410wtB
	Reference	Length	Coverage	Relative coverage
	unitig_0	4398691	261.62	1
	unitig_1	31639	6.6	0.25
