## Supplementary material for "Pervasive prophage recombination occurs during evolution of spore-forming *Bacilli*": Dataset S3

### Sheet: Sheet1
Genome ID	Species	Strain	Phage start	Phage end	Phage size (bp)	Inversion (vs 168)	hom. in B.sub. 168	Function	hom. in B.sub. 168	Function	epDNA (bp)	yonR	yomJ	Isolation side	Source	Genome finding method
NC_000964.3	B. subtilis subps. subtilis	168	2152048	2286433	134385		spsM	capsular polysacchardie biosynthesis	spsM	capsular polysacchardie biosynthesis		yes	yes	derivative of NCIB 3610T Marburg Germany?	Yale University X-ray irradiated culture	completed genomes database
CM000488.1	B. subtilis subps. subtilis	NCIB 3610	2151216	2285599	134383		spsM	capsular polysacchardie biosynthesis	spsM	capsular polysacchardie biosynthesis	84215	yes	yes	derivative of 6051-HGW	soil	completed genomes database
NC_020507.1	B. subtilis subps. subtilis	6051-HGW	2152041	2286426	134385		spsM	capsular polysacchardie biosynthesis	spsM	capsular polysacchardie biosynthesis		yes	yes	Marburg Germany	soil	completed genomes database
CM000489.1	B. subtilis subps. subtilis	JH642	2124240	2258623	134383		spsM	capsular polysacchardie biosynthesis	spsM	capsular polysacchardie biosynthesis		yes	yes	USA	laboratory strain (JA Hoch lab)	completed genomes database
CP017312.1	B. subtilis subps. subtilis	QB5412	2152047	2286432	134385		spsM	capsular polysacchardie biosynthesis	spsM	capsular polysacchardie biosynthesis		yes	yes	France	lab strain derived from QB5407	completed genomes database
NZ_CP010053.1	B. subtilis	PS832	2151808	2286193	134385		spsM	capsular polysacchardie biosynthesis	spsM	capsular polysacchardie biosynthesis		yes	yes	USA	laboratory strain	completed genomes database
NZ_CP011115.1	B. subtilis	KCTC 1028	2152054	2286439	134385		spsM	capsular polysacchardie biosynthesis	spsM	capsular polysacchardie biosynthesis		yes	yes	unknown	unknown	completed genomes database
NZ_CP015004.1	B. subtilis	SZMC 6179J	2131663	2266048	134385		spsM	capsular polysacchardie biosynthesis	spsM	capsular polysacchardie biosynthesis		yes	yes	Hungary: Bekes County	tomato rhisosphere	completed genomes database
NZ_CP015375.1	B. subtilis subps. subtilis	KCTC 3135	2325774	2460159	134385	INV	spsM	capsular polysacchardie biosynthesis	spsM	capsular polysacchardie biosynthesis		yes	yes	South Korea?	unknown	completed genomes database
AP019714.1	B. subtilis subps. subtilis	NBRC 13719	2147277	2281664	134387		spsM	capsular polysacchardie biosynthesis	spsM	capsular polysacchardie biosynthesis		yes	yes	unknown	unknown	partial homology to Phi3T
CP023755.1	B. subtilis subps. subtilis	NCD-2	2120469	2251038	130569		spsM	capsular polysacchardie biosynthesis	spsM	capsular polysacchardie biosynthesis		yes	yes	China:Hebei	cotton rhizosphere soil	completed genomes database
CP033064.1	Bacillus sp.	WR11	2116520	2247086	130566		spsM	capsular polysacchardie biosynthesis	spsM	capsular polysacchardie biosynthesis		yes	yes	China	Triticum aestivum L. root	partial homology to Phi3T
CP030937.1	Bacillus sp.	DM2	2164120	2286817	122697		spsM	capsular polysacchardie biosynthesis	spsM	capsular polysacchardie biosynthesis		---	yes	China: Qinghai-Tibet Plateau	soil	partial homology to Phi3T
CP035226.1	B. subtilis	SRCM103517	2174193	2309100	134907		spsM	capsular polysacchardie biosynthesis	spsM	capsular polysacchardie biosynthesis		yes	yes	South Korea	food	partial homology to Phi3T
CP032089.1	B. subtilis	FB6-3	2120469	2251038	130569		spsM	capsular polysacchardie biosynthesis	spsM	capsular polysacchardie biosynthesis		yes	yes	India: Manipur	Fermented bamboo shoot	completed genomes database
CP035165.1	B. subtilis	SRCM103881	2116561	2240160	123599		spsM	capsular polysacchardie biosynthesis	spsM	capsular polysacchardie biosynthesis		---	yes	South Korea	food	partial homology to Phi3T
CP035406.1	B. subtilis	SRCM103612	2104311	2233681	129370		spsM	capsular polysacchardie biosynthesis	spsM	capsular polysacchardie biosynthesis	37679	---	---	South Korea	food	partial homology to SPβ
NZ_CP045812.1	B. subtilis	P8_B3	2151638	2286025	134387		spsM	capsular polysacchardie biosynthesis	spsM	capsular polysacchardie biosynthesis	84215	yes	yes	Denmark, Kongens Lyngby	soil	completed genomes database
NZ_CP045922.1	B. subtilis	P8_B1	2151638	2286025	134387		spsM	capsular polysacchardie biosynthesis	spsM	capsular polysacchardie biosynthesis	84215	yes	yes	Denmark, Kongens Lyngby	soil	completed genomes database
NZ_CP045820.1	B. subtilis	MB9_B1	2179741	2315595	135854		spsM	capsular polysacchardie biosynthesis	spsM	capsular polysacchardie biosynthesis		---	---	Denmark, Kongens Lyngby	mushroom	completed genomes database
NZ_CP045821.1	B. subtilis	MB8_B7	2131132	2267308	136176		spsM	capsular polysacchardie biosynthesis	spsM	capsular polysacchardie biosynthesis	84033	yes	yes	Denmark, Kongens Lyngby	mushroom	completed genomes database
NZ_CP045823.1	B. subtilis	MB8_B1	2137060	2272914	135854		spsM	capsular polysacchardie biosynthesis	spsM	capsular polysacchardie biosynthesis		---	---	Denmark, Kongens Lyngby	mushroom	completed genomes database
NZ_CP021169.1	B. subtilis	TLO3	2051926	2113227	61301		spsM	capsular polysacchardie biosynthesis	spsM	capsular polysacchardie biosynthesis		---	yes	Algeria: Tlemcen	rhizospheric soil	completed genomes database
NZ_CP045824.1	B. subtilis	MB8_B10	2136839	2271689	134850		kamA	lysine 2,3 aminomutase	kamA	lysine 2,3 aminomutase		yes	yes	Denmark, Kongens Lyngby	mushroom	completed genomes database
NZ_CP017112.1	B. subtilis	BS16045	2117776	2246632	128856		kamA	lysine 2,3 aminomutase	kamA	lysine 2,3 aminomutase		---	yes	South Korea	soybean paste	completed genomes database
CP014858.1	B. subtilis subps. subtilis	D12-5	1898533	2029671	131138	INV	kamA	lysine 2,3 aminomutase	kamA	lysine 2,3 aminomutase		---	yes	South Korea: Yangpyung region, Gyeonggi-do province	Doenjang - fermented soybean paste	completed genomes database
CP026010.1	B. subtilis	ATCC 11774	3149005	3217409	68404		kamA	lysine 2,3 aminomutase	kamA	lysine 2,3 aminomutase		---	yes	France	soil	partial homology to Phi3T
CP029052.1	B. subtilis subps. subtilis	BS155	1955066	2075664	120598	INV	---		hflX	ribosome associated GTPase		not checked	not checked	China	marine sediment	completed genomes database
NZ_CP032315.1	B. subtilis	MZK05	1797197	1915860	118663	INV	between yolD-yolC	unknown (SPβ)	hflX	ribosome associated GTPase		not checked	not checked	Bangladesh	soil	completed genomes database
NZ_CP032860.1	B. subtilis subps. subtilis	SSJ-1	3378005	3523305	145300	INV	ymzA	unknown	---			not checked	not checked	South Korea: Jeollanam-do	Cheonggukjang - fermented soybean paste	completed genomes database
CP016894.1	B. subtilis	HJ0-6	1816351	1953210	136859	INV	ymzE	conserved, unknown	glnA	gluthamine synthetase		not checked	not checked	South Korea	fermented soybean paste	partial homology to Phi3T
CP016767.1	B. subtilis	CW14	379671	420084	40413	INV	---		xynA	xylan utilization		not checked	not checked	China: Beijing	cow dung	partial homology to Phi3T
CP026362.1	B. vallismortis	DSM 11031	1557753	1690942	133189		yokI	putative toxin (SPβ)	---			not checked	not checked	USA	soil	partial homology to Phi3T
NZ_CP026673.1	B. licheniformis	14ADL4	49697	151699	102002	INV	----		hflX	ribosome associated GTPase		not checked	not checked	South Korea: Suwon	High-salt fermented soybean	completed genomes database
NZ_CP014840.1	B. subtilis subps. Globigii	ATCC 49760	1830434	1911376	80942	INV	penP	beta-lactamase	before nrdIB (SPβ)			not checked	not checked	provided by Gary A. Wilson, University of Rochester, NY	unknown	completed genomes database
CP022654.2	B. velezensis	SCDB 291	7992	135641	127649	INV	yunB	membrane fision during sporulation	yoyF	unknown		not checked	not checked	South Korea	Traditional fermented soybean paste(Doenjang)	partial homology to SPβ
CP027789.1	B. licheniformis	TAB7	2234674	2347103	112429		----		----		31204	not checked	not checked	Japan: Hyogo	Manure compost	partial homology to SPβ
											96005	not checked	not checked
CP035228.1	B. licheniformis	SRCM103529	2318903	2428527	109624		----		----			not checked	not checked	South Korea	food	partial homology to SPβ
CP041154.1	B. licheniformis	CSL2	1938333	2040499	102166	INV	----		----			not checked	not checked	China: Qinghai Province	silt	partial homology to SPβ
CP035232.1	B. glycinifermentans	SRCM103574	1945127	2049974	104847	INV	----		----			not checked	not checked	South Korea	food	partial homology to SPβ
CP023481.1	B. glycinifermentans	KBN06P03352	459408	579702	120294	INV	----		----			not checked	not checked	South Korea: Jeonju	blood	partial homology to SPβ
CP024051.1	B. atrophaeus	BA59	2588416	2729578	141162		---		ymaG	spore coat protein -protection of the spore		not checked	not checked	China	cotton root	completed genomes database
NZ_CP007640.1	B. atrophaeus subsp. globigii	BSS	1500018	1587271	87253		---		csaA	molecular chaperone involved in secretion		not checked	not checked	Denmark	unknown	completed genomes database
NZ_CP021920.1	B. sonorensis	SRCM101395	2534396	2644144	109748		---		---			not checked	not checked	South Korea	food	completed genomes database
NZ_CP014795.1	B. licheniformis	SCK B11	35554	150604	115050	INV	----		---			not checked	not checked	South Korea: Sunchang County	Korean soybean paste	completed genomes database
CP033967.1	B. velezensis	1B-23	2454123	2589535	135412	INV	pbuX	xanthine permease	yrdC	unknown		not checked	not checked	Canada:Delhi	potato rhizosphere	partial homology to SPβ
CP024922.1	B. velezensis	AGVL-005	2180730	2314722	133992		yotK	conserved, unknown (SPβ)	ypwA	carboxypeptidase, metalloprotease		not checked	not checked	Brazil	soybean seeds	completed genomes database
NZ_CP026533.1	B. velezensis	DKU_NT_04	3705586	3822842	117256	INV	---		dynA	dynamin like protein, mediates membrane fusion		not checked	not checked	South Korea: chung-nam	fermented food	completed genomes database
NC_022075.1	B. amyloliquefaciens subs. plantarum	UCMB-5033	2141279	2213347	72068		dynA	dynamin like protein, mediates membrane fusion	yopE	unknown		not checked	not checked	Ukraine?	soil	completed genomes database
NZ_CP017775.1	B. velezensis	9912D	1948410	2002510	54100	INV	glnR	regulation of glutamine synthesis	---		35409	not checked	not checked	China, Liaodong Bay of the Bohai Sea	sediment	completed genomes database
NZ_CP025079.1	B. velezensis	QST713	2193787	2342879	149092		yotN	excision of SPβ prophage	yppF	unknown		not checked	not checked	France	Commercial product Serenade (Bayer)	completed genomes database
NZ_CP026610.1	B. velezensis	CGMCC 11640	2289750	2422421	132671		yotN	excision of SPβ prophage	yokJ	putative anti-toxin (SPβ)		not checked	not checked	China:Tianmu Mountain	bamboo forest soil	completed genomes database
NZ_CP030150.1	B. velezensis	DSYZ	2289471	2422170	132699		yotN	excision of SPβ prophage	yokJ	putative anti-toxin (SPβ)		not checked	not checked	China	rhizosphere soil	completed genomes database
NZ_CP018295.1	B. subtilis	J-5	2198939	2347652	148713		----		yprB	mitomycin C-specific DNA damage repair		not checked	not checked	China:Hebei,Shijiazhuang	soil	completed genomes database
NZ_LT906438.1	B. pumilus	NCTC10337	2791024	2930912	139888	---	---		---			not checked	not checked	unknown	unknown	completed genomes database
NZ_CP018197.1	B. safensis	KCTC 12796BP	1705206	1826229	121023	INV	----		hflX	ribosome associated GTPase		not checked	not checked	South Korea: Seongsan-ri, Jeju Island	marine sponge	completed genomes database
CP014793.1	B. licheniformis	SCDB 34	409100	479566	70466	INV	----		----			not checked	not checked	South Korea:Sunchang county	Korean soybean paste	partial homology to SPβ
NZ_CP006890.1	B. velezensis	SQR9	2128592	2268753	140161		deoD	purine salvage and interconversion	kamA	lysine 2,3 aminomutase		not checked	not checked	China	cucumber rhizosphere	completed genomes database
CP041361.1	B. velezensis	WRN014	2175729	2315539	139810		dynA	dynamin like protein, mediates membrane fusion	pbuX	xanthine permease		not checked	not checked	China	soil of root	partial homology to SPβ
CP041693.1	Bacillus amyloliquefaciens	H	1972321	2118697	146376		----		cotD	innter spore coat protein		not checked	not checked	USA	unknown	partial homology to Phi3T
CP032146.1	Bacillus amyloliquefaciens	YP6	2122583	2274381	151798		----		yprA	putative helicase		not checked	not checked	China: Guizhou	rhizosphere of Lolium perenne L. on a rock phosphorus mine	partial homology to SPβ
NC_017190.1	B. amyloliquefaciens	LL3	2140561	2259925	119364		yotN	excision of SPβ prophage	yomF	conserved hypothetical protein (SPβ)		not checked	not checked	China	fermented food (Korean bibimbap paste)	completed genomes database
NZ_CP025939.1	B. velezensis	10075	1408292	1542191	133899		---		ymzA	unknown	13003	not checked	not checked	China	Chinese food lobster sauce	completed genomes database
NZ_CP027868.1	B. velezensis	SGAir0473	4015098	4183949	168851	INV	ymzA	unknown	---			not checked	not checked	Singapore	Air	completed genomes database
NZ_CP033054.1	B. velezensis	Bac57	2102558	2260715	158157	INV	ymzA	unknown	xylR	regulation of xylan and xylose utilization		not checked	not checked	Saudi Arabia:Rabigh harbor lagoon	Red Sea lagoons-Mangrove Mud	completed genomes database
NZ_CP019040.1	B. velezensis	GH1-13	1799805	1950232	150427	INV	ymzA	unknown	xynP	xylan utilization		not checked	not checked	South Korea: Goheung	rice paddy soil	completed genomes database
NZ_CP025308.1	B. velezensis	Lzh-a42	1837671	1977266	139595	INV	glnA	glutamine synthetase	xynP	xylan utilization		not checked	not checked	China: Dezhou	soil	completed genomes database
NC_017061.1	B. amyloliquefaciens subs. plantarum	YAU B9601-Y2	1862012	2003636	141624	INV	glnA	glutamine synthetase	xynP	xylan utilization		not checked	not checked	North China	wheat rhizosphere	completed genomes database
NZ_CP028375.1	B. velezensis	W1	1861156	1996085	134929	INV	yokI	putative toxin (SPβ)	xynP	xylan utilization		not checked	not checked	China: Yunnan	unknown	completed genomes database
NZ_CP009748.1	B. subtilis	ATCC 13952	2061311	2206996	145685		----		yprB	mitomycin C-specific DNA damage repair		not checked	not checked	China	unknown	completed genomes database
NC_017188.1	B. amyloliquefaciens	TA208	1205135	1314402	109267	INV	cwlP	lytic transglycosylase (SPβ) - cell wall turnover	---			not checked	not checked	unknown	unknown	completed genomes database
NC_017191.1	B. amyloliquefaciens	XH7	1206712	1315979	109267	INV	cwlP	lytic transglycosylase (SPβ) - cell wall turnover	---			not checked	not checked	unknown	laboratory strain?	completed genomes database
NC_022530.1	B. amyloliquefaciens subs. plantarum	NAU-B3	1644870	1784086	139216	INV	xpt	xanthine phosphoribosiltransferase	yrdC	unknown		not checked	not checked	unknown	unknown	completed genomes database
NC_017912.1	B. amyloliquefaciens	Y2	1931068	1991789	60721	INV	---		yotH	unknown		not checked	not checked	China?	wheat rhizosphere	completed genomes database
NZ_CP023133.1	B. velezensis	J01	1686716	1826324	139608		fbpC	regulator of iron homeostasis	---			not checked	not checked	Brazil	Shrimp feed	completed genomes database
CP038028.1	Bacillus amyloliquefaciens	FS1092	3773190	3916881	143691	INV	xpt	xanthine phosphoribosiltransferase	dynA	dynamin like protein, mediates membrane fusion		not checked	not checked	USA:MD	Food processing environment	partial homology to Phi3T
CP027116.1	B. pumilus	145	2018925	2131717	112792		pbuX	xanthine permease	---		118485	not checked	not checked	Mexico: Churince, Cuatro Cienegas, Coahuila	Sediment top	completed genomes database
NZ_CP020383.1	B. cereus	FORC60	3541852	3647103	105251	---	tkt	pentose phosphate pathway	---			not checked	not checked	South Korea: Gwangju	cucumber	completed genomes database
